# The role of container periphyton as an oviposition attractant for female *Aedes aegypti*

**DOI:** 10.64898/2025.12.05.692399

**Authors:** Luisa M. Otero-Lopez, Alexandra J. Bauer, Eric P. Caragata, Roberto Barrera

## Abstract

**Background:** *Aedes aegypti* mosquitoes use diverse chemosensory cues to select an oviposition site. These cues are thought to provide information on factors such as food availability, predators, pathogens, and competitors. Most research on the stimuli attracting female *Ae. aegypti* to oviposit in natural or artificial containers has focused on the properties of the vessel and water, such as size, color, water quality, concentration of dissolved organic matter, and microorganisms. One understudied aspect of oviposition containers is periphyton, the complex community of microorganisms that can grow on the inner walls of containers where gravid *Ae. aegypti* females lay their eggs. Periphyton can potentially act as an indicator of the container’s suitability for females looking for an oviposition site, and as a source of food for future mosquito larvae. We were interested in understanding if container periphyton attracts gravid *Ae*. *aegypti* females for oviposition and to assess the microbial composition of the periphyton community.

**Methods:** To answer these questions, we conducted a series of attraction and oviposition assays and collected samples from the periphyton used in these assays for 16s rRNA fingerprinting.

**Results:** We demonstrated that periphyton promotes oviposition by *Ae. aegypti.* Results from 16s rRNA fingerprinting of periphyton specimens revealed that these communities exhibit high complexity and contain microbial taxa from several classes, including Cyanobacteria, Proteobacteria, Anaerolineae, and Cytophagia.

**Conclusions:** Understanding the chemosensory interactions between mosquitoes and periphyton involved in egg laying could prompt the development and formulation of novel attractants useful in mosquito control.
