## Supplementary File 2 - Fecundity experiment data for "The role of container periphyton as an oviposition attractant for female *Aedes aegypti*"

### Sheet: Overview
Supplementary File 2 - Fecundity experiment data
This workbook contains the raw data from the eleven fecundity experimental replicates
Experiment 1: Periphyton vs dechlorinated water (R1 - R5)
Experiment 2: Periphyton on bucket walls and periphyton-exposed water vs periphyton exposed water only (R6 - R11)

### Sheet: Exp 1
		No. eggs / Treatment
Replicate	Bucket	Periphyton	Control	Av diff	% diff
R1	1	1439	407	1133	4.86963
	2	734	3
	3	1924	288
	Average	1365.67	232.667
R2	1	1456	349	1247.67	4.41913
	2	1672	23
	3	1462	475
	Average	1530	282.333
R3	1	657	271	1031.67	3.61988
	2	1319	230
	3	1974	354
	Average	1316.67	285
R4	1	2134	260	1884	5.77914
	2	2666	224
	3	1830	494
	Average	2210	326
R5	1	1254	27	1035.67	6.393
	2	1206	204
	3	1133	255
	Average	1197.67	162

### Sheet: Exp 2
		No. eggs / Treatment
Replicate	Bucket	Periphyton	Control	Av diff	% diff
R6		669	427	584	2.05152
		683	176
		1254	251
		868.667	284.667
R7		2373	163	1105.67	2.58938
		720	195
		1505	923
		1532.67	427
R8		1716	112	843.667	2.68969
		1005	522
		751	307
		1157.33	313.667
R9		1119	1008	708.667	1.27918
		1522	190
		1147	464
		1262.67	554
R10		646	550	248.333	0.285113
		1372	655
		1340	1408
		1119.33	871
R11		1818	271	945	4.87113
		579	199
		1020	112
		1139	194
